# Long-read genome sequencing for the diagnosis of neurodevelopmental disorders

**DOI:** 10.1101/2020.07.02.185447

**Authors:** Susan M. Hiatt, James M.J. Lawlor, Lori H. Handley, Ryne C. Ramaker, Brianne B. Rogers, E. Christopher Partridge, Lori Beth Boston, Melissa Williams, Christopher B. Plott, Jerry Jenkins, David E. Gray, James M. Holt, Kevin M. Bowling, E. Martina Bebin, Jane Grimwood, Jeremy Schmutz, Gregory M. Cooper

## Abstract

**Purpose:** Exome and genome sequencing have proven to be effective tools for the diagnosis of neurodevelopmental disorders (NDDs), but large fractions of NDDs cannot be attributed to currently detectable genetic variation. This is likely, at least in part, a result of the fact that many genetic variants are difficult or impossible to detect through typical short-read sequencing approaches.

**Methods:** Here, we describe a genomic analysis using Pacific Biosciences circular consensus sequencing (CCS) reads, which are both long (>10 kb) and accurate (>99% bp accuracy). We used CCS on six proband-parent trios with NDDs that were unexplained despite extensive testing, including genome sequencing with short reads.

**Results:** We identified variants and created *de novo* assemblies in each trio, with global metrics indicating these data sets are more accurate and comprehensive than those provided by short-read data. In one proband, we identified a likely pathogenic (LP), *de novo* L1-mediated insertion in *CDKL5* that results in duplication of exon 3, leading to a frameshift. In a second proband, we identified multiple large *de novo* structural variants, including insertion-translocations affecting *DGKB* and *MLLT3*, which we show disrupt *MLLT3* transcript levels. We consider this extensive structural variation likely pathogenic.

**Conclusion:** The breadth and quality of variant detection, coupled to finding variants of clinical and research interest in two of six probands with unexplained NDDs strongly support the value of long-read genome sequencing for understanding rare disease.
