## Supplemental Table 1 for "Long-read genome sequencing for the diagnosis of neurodevelopmental disorders"

### Sheet: A. Concordance HC Regions
All variants - GIAB High Confidence Regions						All variants - All Reigns
	Concordant Calls	IGS-Only	CCS-Only	Concordance Rate			Concordant Calls	IGS-Only	CCS-Only	Concordance Rate
Family 1 Proband	3404081	86726	95418	0.94921		Family 1 Proband	4314213	589809	551791	0.790755
Family 1 Father	3314132	175711	100069	0.923179		Family 1 Father	4145866	722552	508838	0.771
Family 1 Mother	3236099	282705	128300	0.887306		Family 1 Mother	4083418	868793	519897	0.746224
Family 2 Proband	4156296	96551	119948	0.95049		Family 2 Proband	5241010	609360	609782	0.811283
Family 2 Father	4052600	193322	122914	0.927616		Family 2 Father	5010842	761425	557258	0.791662
Family 2 Mother	4103029	195595	145163	0.923318		Family 2 Mother	5154833	762288	603266	0.790572
Family 3 Proband	3469674	70107	66229	0.962192		Family 3 Proband	4396583	588392	515171	0.799358
Family 3 Father	3431299	98603	78274	0.950979		Family 3 Father	4324119	647511	525066	0.786676
Family 3 Mother	3404640	91159	83075	0.951316		Family 3 Mother	4325407	611126	531688	0.791008
Family 4 Proband	3921975	90374	88392	0.956406		Family 4 Proband	4976496	613902	535343	0.812391
Family 4 Father	4088346	150181	112343	0.939662		Family 4 Father	5089294	715864	545197	0.801419
Family 4 Mother	3418405	95992	76661	0.951921		Family 4 Mother	4351291	628527	482768	0.796562
Family 5 Proband	3474180	62105	45365	0.969994		Family 5 Proband	4431306	606097	477256	0.80355
Family 5 Father	3431816	96870	56714	0.957164		Family 5 Father	4348247	651963	464598	0.795682
Family 5 Mother	3434235	96226	59715	0.956565		Family 5 Mother	4390983	657868	496202	0.791874
Family 6 Proband	3488052	57627	45033	0.97141		Family 6 Proband	4500265	610138	422628	0.813345
Family 6 Father	3444839	82285	52281	0.962405		Family 6 Father	4377560	662542	425444	0.800937
Family 6 Mother	3398937	114918	60994	0.950792		Family 6 Mother	4359551	694030	435112	0.794279
Mean (Harmonic)				0.946344		Mean (Harmonic)				0.79351
Mean (Harmonic), Probands Only				0.959871		Mean (Harmonic), Probands Only				0.80503
SNPs - GIAB High Confidence Regions						SNPs - All Regions
	Concordant Calls	IGS-Only	CCS-Only	Concordance Rate			Concordant Calls	IGS-Only	CCS-Only	Concordance Rate
Family 1 Proband	2997547	37887	40539	0.974504		Family 1 Proband	3709603	433791	356163	0.824437
Family 1 Father	2938242	98241	44360	0.953714		Family 1 Father	3597526	518263	330914	0.809032
Family 1 Mother	2874021	186839	69816	0.918019		Family 1 Mother	3548772	633352	345129	0.783869
Family 2 Proband	3664670	41168	47675	0.976331		Family 2 Proband	4533506	440905	371071	0.848101
Family 2 Father	3595518	104100	51748	0.958456		Family 2 Father	4365879	535296	346125	0.832024
Family 2 Mother	3630956	113968	70843	0.951566		Family 2 Mother	4476420	543790	379464	0.829017
Family 3 Proband	3034315	32198	32465	0.979134		Family 3 Proband	3740877	433828	356342	0.82561
Family 3 Father	3018249	44067	35399	0.974347		Family 3 Father	3712293	465823	360175	0.817994
Family 3 Mother	2996858	39616	34636	0.975822		Family 3 Mother	3715818	442543	355968	0.823116
Family 4 Proband	3441144	41084	38740	0.977329		Family 4 Proband	4263137	443723	342998	0.844209
Family 4 Father	3613694	72874	46501	0.968022		Family 4 Father	4411583	498210	337399	0.840751
Family 4 Mother	3004741	44180	33255	0.974877		Family 4 Mother	3729461	456920	315687	0.828388
Family 5 Proband	3024290	27053	32815	0.980589		Family 5 Proband	3732094	425846	381530	0.822143
Family 5 Father	3005495	42276	33054	0.975549		Family 5 Father	3697677	436405	354144	0.823862
Family 5 Mother	3008273	41580	35836	0.974911		Family 5 Mother	3736110	441915	384287	0.818907
Family 6 Proband	3033290	26282	31753	0.981226		Family 6 Proband	3781024	437059	324138	0.832417
Family 6 Father	3007223	37873	32000	0.977293		Family 6 Father	3702329	462896	317369	0.825934
Family 6 Mother	2980836	54037	35226	0.970925		Family 6 Mother	3711084	468771	322983	0.824166
Mean (Harmonic)				0.968794		Mean (Harmonic)				0.824992
Mean (Harmonic), Probands Only				0.97818		Mean (Harmonic), Probands Only				0.8327
Indels + Other - GIAB High Confidence Regions						Indels + Other - All Regions
	Concordant Calls	IGS-Only	CCS-Only	Concordance Rate			Concordant Calls	IGS-Only	CCS-Only	Concordance Rate
Family 1 Proband	392814	62411	68599	0.749897		Family 1 Proband	562785	197326	237462	0.564154
Family 1 Father	363785	89405	67814	0.698238		Family 1 Father	511527	240412	214738	0.52916
Family 1 Mother	350406	107422	70156	0.663668		Family 1 Mother	499226	270288	210193	0.509567
Family 2 Proband	472740	74263	91159	0.740784		Family 2 Proband	660747	215215	285495	0.568895
Family 2 Father	440785	105406	87469	0.695618		Family 2 Father	604733	265855	251369	0.538998
Family 2 Mother	455097	98501	91296	0.705693		Family 2 Mother	636334	260226	265882	0.547411
Family 3 Proband	420609	52606	48514	0.806183		Family 3 Proband	609972	200046	204578	0.601197
Family 3 Father	399547	67877	56378	0.762783		Family 3 Father	570933	221974	205792	0.571677
Family 3 Mother	394507	64609	61714	0.757458		Family 3 Mother	568731	208882	216592	0.572046
Family 4 Proband	463589	66548	66894	0.776491		Family 4 Proband	664686	219238	241051	0.590845
Family 4 Father	457606	94291	82888	0.720883		Family 4 Father	634185	260929	251342	0.55317
Family 4 Mother	400117	65223	56953	0.766078		Family 4 Mother	579559	213345	209360	0.57825
Family 5 Proband	434799	49996	27641	0.848494		Family 5 Proband	652337	226768	142619	0.638467
Family 5 Father	412418	68314	37563	0.795721		Family 5 Father	607942	257547	153091	0.596852
Family 5 Mother	412241	68156	37600	0.795837		Family 5 Mother	612645	257590	154171	0.598049
Family 6 Proband	439198	46846	28844	0.852997		Family 6 Proband	669408	223045	148339	0.643172
Family 6 Father	423042	58814	34855	0.818721		Family 6 Father	629922	244631	153423	0.612779
Family 6 Mother	404209	74599	39660	0.779622		Family 6 Mother	605215	268165	155395	0.588287
Mean (Harmonic)				0.759582		Mean (Harmonic)				0.575901
Mean (Harmonic), Probands Only				0.793379		Mean (Harmonic), Probands Only				0.599566
Notes
HC Regions from ftp://ftp-trace.ncbi.nlm.nih.gov/giab/ftp/release/AshkenazimTrio/HG002_NA24385_son/NISTv3.3.2/GRCh38/HG002_GRCh38_GIAB_highconf_CG-Illfb-IllsentieonHC-Ion-10XsentieonHC-SOLIDgatkHC_CHROM1-22_v.3.3.2_highconf_noinconsistent.bed
Numbers will not add between tables, as splitting out SNPs and indels may reduce the number of concordant variants in complex regions
Concordance calculated with rtg vcfeval (options: --ref-overlap, --all-records)

### Sheet: B. Total Variants
	Family 1		Family 2		Family 3		Family 4		Family 5		Family 6		Mean
Type	CCS	IGS	CCS	IGS	CCS	IGS	CCS	IGS	CCS	IGS	CCS	IGS	CCS	IGS
substitution	176	0	182		190		172		188		183
indel	54790	50839	60433	53727	55558	51679	59870	54583	54974	52544	55581	51682
sequence_alteration	265765	240793	295951	253186	272466	246857	291748	257111	267428	256394	272065	253632
deletion	348984	462581	450237	565124	355885	474484	422804	551014	353086	513051	356232	496616
insertion	433042	476801	543223	578022	454564	490471	518647	553295	449305	533743	449527	518242
SNV	5363222	5642731	6853005	7118769	5489949	5687097	6383672	6644004	5519664	5885845	5445255	5692591
Total Variants for Trio	6465979	6873745	8203031	8568828	6628612	6950588	7676913	8060007	6644645	7241577	6578843	7012763	7.033e+06	7.45125e+06
Type
substitution	2.72194e-05	0	2.21869e-05	0	2.86636e-05	0	2.24048e-05	0	2.82935e-05	0	2.78164e-05	0
indel	0.00847358	0.00739611	0.00736715	0.00627005	0.00838154	0.0074352	0.00779871	0.00677208	0.00827343	0.00725588	0.00844845	0.00736971
sequence_alteration	0.0411021	0.0350308	0.0360782	0.0295473	0.0411045	0.035516	0.0380033	0.0318996	0.0402471	0.0354058	0.0413545	0.0361672
deletion	0.0539723	0.0672968	0.0548867	0.0659511	0.0536892	0.0682653	0.0550747	0.068364	0.0531384	0.070848	0.0541481	0.070816
insertion	0.0669724	0.0693655	0.0662222	0.0674564	0.068576	0.0705654	0.0675593	0.068647	0.0676191	0.0737054	0.0683292	0.0738998
SNV	0.829452	0.820911	0.835424	0.830775	0.82822	0.818218	0.831542	0.824317	0.830694	0.812785	0.827692	0.811747
Total Variants	1	1	1	1	1	1	1	1	1	1	1	1
Notes:
For this analyis, VEP counts variants by VCF line, counting multi-allelic sites as one variant.
Counts are per trio

### Sheet: C. De novo variants
		Shared		CCS Only Breakout					IGS Only Breakout
Family	Type	CCS-HQ-DN / IGS-HQ-DN	CCS Total	CCS Only Sum	CCS-HQ-DN Only	CCS-HQ-DN / IGS-LQ-DN	CCS-HQ-DN / IGS-Inh	IGS Total	IGS Only Sum	CCS-Inh / IGS-HQ-DN	CCS-LQ-DN / IGS-HQ-DN	IGS-HQ-DN Only
Family 1
	SNP	5	36	31	0	9	22	42	37	5	31	1
	Indel	0	5	5	1	0	4	152	152	21	6	125
Family 2
	SNP	21	82	61	3	18	40	47	26	4	19	3
	Indel	1	15	14	2	2	10	195	194	26	2	166
Family 3
	SNP	26	77	51	7	25	19	33	7	2	3	2
	Indel	0	9	9	5	3	1	120	120	24	2	94
Family 4
	SNP	19	158	139	48	25	66	32	13	4	5	4
	Indel	1	18	17	7	1	9	172	171	32	5	134
Family 5
	SNP	30	82	52	0	29	23	42	12	4	7	1
	Indel	0	3	3	0	1	2	136	136	20	3	113
Family 6
	SNP	18	96	78	2	23	53	32	14	2	9	3
	Indel	1	18	17	2	1	14	114	113	20	4	89
Average	SNP		88.5					38
	Indel		11.3333					148.167
Rigorous QC Filtering parameters
	Autosomes (primary contigs only)
	PASS Variants (IGS only)
	Bi-allelic sites
	Proband 0/1 genotype
	Proband ≥ 2 alternate reads
	Proband allele balance ≥ 0.3 and ≤ 0.7
	Parents 0/0 genotype
	Parents alternate allele depth = 0
	All alleles DP ≥ 7
	All alleles GQ ≥ 35
Note:	These variant counts generated by BCFTools and rtg vcfeval.
	CCS-only snps: Majority of these variants are present as non-denovo variants in IGS data, and represent false negative calls in parents. Likely a sampling error where a parental haplotype in a region was not sampled.
	IGS-only SNPs: Majority of these are present in CCS, but failed quality filtering for depth or GQ
	IGS-only indels: Majority of these are not present in CCS calls. Expect they may be bad calls
	Genotypes that are 1/1 (proband) 0/0 (mom) 0/0 (dad) are counted as a denovo call, even though they may be questionable
	Genotypes that are 0/1 (proband) and no-call (./.) in mom or dad are counted as inherited

### Sheet: D. Mendelian error rates
Family	Quality Filtering	CCS Variant Calls Evaluated	CCS Mendelian Errors	CCS Rate		IGS Variant Calls Evaluated	IGS Mendelian Errors	IGS Rate
Family 1
	Autosomes	6263700	159829	0.0255167		6646416	261647	0.0393666
	Autosomes Rigorous (GQ>20, DP>5, PASS)	2810764	7048	0.0025075		4730166	14590	0.00308446
Family 2
	Autosomes	7920853	147782	0.0186573		8265875	283373	0.0342823
	Autosomes Rigorous (GQ>20, DP>5, PASS)	5084522	9365	0.00184186		6091524	21423	0.00351685
Family 3
	Autosomes	6420279	110935	0.0172788		6719607	249700	0.0371599
	Autosomes Rigorous (GQ>20, DP>5, PASS)	5000498	8650	0.00172983		4911965	15945	0.00324616
Family 4
	Autosomes	7425757	126299	0.0170082		7785363	284015	0.0364806
	Autosomes Rigorous (GQ>20, DP>5, PASS)	5369168	9001	0.00167642		5811102	20693	0.00356094
Family 5
	Autosomes	6439362	127509	0.0198015		6758181	204875	0.0303151
	Autosomes Rigorous (GQ>20, DP>5, PASS)	4672716	8338	0.0017844		5044380	17473	0.00346385
Family 6
	Autosomes	6373055	117825	0.018488		6780349	202044	0.0297985
	Autosomes Rigorous (GQ>20, DP>5, PASS)	4613463	7843	0.00170002		5029804	17133	0.0034063
Harmonic Mean
	Autosomes			0.0191054				0.0341997
	Autosomes Rigorous (GQ>20, DP>5, PASS)			0.00183769				0.00337135
Note:
These variant counts generated by BCFTools
Counts are variants per trio
PASS variants applies to IGS only

### Sheet: E. SV Counts
	Family 1			Family 2			Family 3			Family 4			Family 5			Family 6			Mean Counts			Percent of Total
SV Type	All PASS	Candidate Denovo		All PASS	Candidate Denovo		All PASS	Candidate Denovo		All PASS	Candidate Denovo		All PASS	Candidate Denovo		All PASS	Candidate Denovo		All PASS	Candidate Denovo		All PASS	Candidate Denovo
BND	1208	8		1348	4		1583	6		1787	34		1547	4		1598	16		1511.83	12		0.0270114	0.202247
DEL Total	22836	40		27248	17		23167	8		26461	26		24052	15		22976	10		24456.7	19.3333		0.436959	0.325843
DEL (unspecified)	5551	12		6494	3		5648	1		6460	5		6130	2		5523	1		5967.67	4
DEL ALU	565	1		665	1		560	0		636	0		585	0		577	0		598	0.333333
DEL L1	60	0		73	0		61	0		71	1		62	0		66	1		65.5	0.333333
DEL SVA	6	0		6	0		4	0		4	0		4	1		5	0		4.83333	0.166667
DEL TANDEM	16654	27		20010	13		16894	7		19290	20		17271	12		16805	8		17820.7	14.5
DUP	2876	6		3537	3		2936	2		3663	8		3243	3		2930	2		3197.5	4		0.0571286	0.0674157
INS Total	25309	62		29340	29		25642	7		28701	21		26511	11		25055	13		26759.7	23.8333		0.478106	0.401685
INS (unspecified)	6855	14		7848	0		7065	3		7956	8		7438	3		6771	1		7322.17	4.83333
INS ALU	781	1		1037	0		828	0		945	1		825	0		799	2		869.167	0.666667
INS L1	37	1		59	0		44	0		65	1		63	0		40	1		51.3333	0.5
INS SVA	4	0		7	0		3	0		5	0		7	0		7	0		5.5	0
INS TANDEM	17632	46		20389	29		17702	4		19730	11		18178	8		17438	9		18511.5	17.8333
INV	34	0		42	1		45	0		45	0		57	0		44	0		44.5	0.166667		0.000795066	0.00280899
Total	52263	116		61515	54		53373	23		60657	89		55410	33		52603	41		55970.2	59.3333		1	1
Candidate Denovo Filter:
PASS required (IGS and CCS)
Mother and Father genotype (GT): 0/0
Mother and Father reference reads (AD[0]): ≥ 5
Mother and Father alternate reads (AD[1]) = 0
Proband genotype (GT): 0/1
Proband alternate reads (AD[0]): ≥ 6
All PASS Filter
PASS required (IGS and CCS)
Proband alternate reads (AD[0]) ≥ 2
A quality threshold of alternate allele depth ≥ 2 was chosen to remove a large number of BND calls at allele depth = 1 that were seen only in proband 4 and not representative of typical results in other samples.
Notes:
All counts are by trio.
Counts from BCFTools/R. Candidate de novo filter via awk.
BND = "Breakend" call, i.e. a single breakpoint that may or may not be connected to another breakpoint in the call
This table removes "cnv" calls from PBSV, which are formed between BND calls a defined distance apart. PBSV cnv calls do not have allele depth, and so were unable to be quality filtered.
