## Supplemental Table 2 for "Long-read genome sequencing for the diagnosis of neurodevelopmental disorders"

### Sheet: Sheet1
Supplemental Table 2A. Single Proband sample results for various assembly programs.
	hg38 reference	Canu	HiCanu	Falcon unzip		Hifiasm		Trio-binned hifiasm
				Primary bin	Haplotype bin	Primary bin	Haplotype bin	Paternal bin	Maternal bin
Main genome scaffold total	4242	27998	27652	2862	24576	320	11973	590	358
Main genome contig sequence total	3043.5Mb	3480Mb	6075.9Mb	2924.1Mb	2295.2Mb	3062.0Mb	3102.2Mb	3036.0Mb	3027.8Mb
% gap	0.054	0	0	0	0	0	0	0	0
Main genome contig L50	19	77	216	28	4.026	12	895	21	22
Main genome contig N50 (Mb)	56.4	12.2	1.6	28.9	0.1703	98.4	0.9821	48.1	43.2	45.65
Number of scaffolds > 5mb	25	145	117	116	0	164	5714	286	288
% of main genome in scaffolds	0.997	0.86	0.929	0.985	0.866	0.999	0.953	0.997	0.999
Supplemental Table 2B. Trio-binned de novo assembly statistics for each proband.
Sample	Proband 1		Proband 2		Proband 3		Proband 4		Proband 5		Proband 6		Average		Average
Haplotype	Maternal	Paternal	Maternal	Paternal	Maternal	Paternal	Maternal	Paternal	Maternal	Paternal	Maternal	Paternal	Maternal	Paternal	NA
Main genome scaffold total	743	926	1003	981	728	884	590	358	342	367	901	1135	717.833	775.167	746.5
Main genome contig sequence total (Mb)	3014.9	3025.7	3040.2	3025.4	3046.6	2948.2	3036	3027.8	3037.9	2913.2	3050	3040	3037.6	2996.72	3017.16
% gap	0	0	0	0	0	0	0	0	0	0	0	0	0	0	0
Main genome contig L50	46	45	36	34	22	21	21	22	23	20	25	36	28.8333	29.6667	29.25
Main genome contig N50 (Mb)	18.3	21	24.8	23.7	45.2	40.3	48.1	43.2	42	45	34.6	39	35.5	35.3667	35.4333
Number of scaffolds > 5mb	557	591	611	612	419	484	286	288	312	296	495	511	446.667	463.667	455.167
% of main genome in scaffolds	0.998	0.997	0.996	0.997	0.997	0.996	0.997	0.999	1	0.999	0.996	0.995	0.997333	0.997167	0.99725
