## Supplemental Table 7 for "Long-read genome sequencing for the diagnosis of neurodevelopmental disorders"

### Sheet: Control Normalization
	Probe 92 (exon 3-4 junction)							Probe 99 (exon 9-10 junction)
Sample	Family3-Child	Family3-Dad	Family3-Mom	Family4-Child	Family4-Dad	Family4-Mom		Family3-Child	Family3-Dad	Family3-Mom	Family4-Child	Family4-Dad	Family4-Mom
Tech Rep1	27.79	27.875	27.93	28.525	27.874	27.985		28.171	28.163	28.128	28.967	28.214	28.375
Tech Rep2	27.864	27.918	27.978	28.534	27.916	28.023		28.161	28.144	28.236	28.94	28.351	28.446
Tech Rep3	27.788	27.888	27.986	28.518	27.91	28.037		28.054	28.094	28.155	28.98	28.255	28.289
Tech Rep4	27.759	27.867	27.969	28.602	27.926	28.007		28.042	28.117	28.111	29.012	28.147	28.32
Tech Rep5	27.738	27.789	27.967	28.604	27.906	27.964		27.883	28.088	28.017	28.954	28.195	28.286
Tech Rep6	27.762	27.732	27.96	28.644	27.84	27.981		28.076	28.082	28.062	28.991	28.163	28.241
		median all Family3 samples (Probe 92)	27.871		median of all 12 parent samples:	27.945			median all Family3 samples (Probe 99)	28.1025		median of all 12 parent samples:	28.2705
	x- family3 sample median
	Family3-Child-Probe92	Family3-Dad-Probe92	Family3-Mom-Probe92	Family4-Child-Probe92	Family4-Dad-Probe92	Family4-Mom-Probe92		Family3-Child-Probe99	Family3-Dad-Probe99	Family3-Mom-Probe99	Family4-Child-Probe99	Family4-Dad-Probe99	Family4-Mom-Probe99
	-0.081	0.004	0.059	0.654	0.003	0.114		0.0685	0.0605	0.0255	0.8645	0.1115	0.2725
	-0.007	0.047	0.107	0.663	0.045	0.152		0.0585	0.0415	0.1335	0.8375	0.2485	0.3435
	-0.083	0.017	0.115	0.647	0.039	0.166		-0.0485	-0.0085	0.0525	0.8775	0.1525	0.1865
	-0.112	-0.004	0.098	0.731	0.055	0.136		-0.0605	0.0145	0.0085	0.9095	0.0445	0.2175
	-0.133	-0.082	0.096	0.733	0.035	0.093		-0.2195	-0.0145	-0.0855	0.8515	0.0925	0.1835
	-0.109	-0.139	0.089	0.773	-0.031	0.11		-0.0265	-0.0205	-0.0405	0.8885	0.0605	0.1385
	2^(x-family3 sample median)
	0.945402	1.00278	1.04174	1.57352	1.00208	1.08222		1.04863	1.04283	1.01783	1.82071	1.08035	1.2079
	0.99516	1.03311	1.07699	1.58337	1.03168	1.11111		1.04138	1.02918	1.09695	1.78695	1.18797	1.26883
	0.944092	1.01185	1.08298	1.56591	1.0274	1.12194		0.966941	0.994126	1.03706	1.83719	1.11149	1.138
	0.925304	0.997231	1.07029	1.65979	1.03886	1.09885		0.958932	1.0101	1.00591	1.87839	1.03133	1.16272
	0.911933	0.944747	1.06881	1.66209	1.02456	1.06659		0.858863	0.99	0.942458	1.80438	1.06622	1.13564
	0.927231	0.908148	1.06363	1.70882	0.978742	1.07923		0.981799	0.985891	0.972318	1.85125	1.04283	1.10076
	100/2^(family3 sample median)
	105.775	99.7231	95.9929	63.5516	99.7923	92.4023		95.3629	95.8932	98.248	54.9237	92.5625	82.7884
	100.486	96.7947	92.8517	63.1564	96.929	90.0002		96.0262	97.1644	91.1617	55.9612	84.1771	78.8127
	105.922	98.8286	92.3382	63.8607	97.3329	89.131		103.419	100.591	96.4264	54.431	89.969	87.8735
	108.073	100.278	93.4327	60.2486	96.2594	91.0039		104.283	99	99.4126	53.237	96.9626	86.0055
	109.657	105.848	93.5623	60.1652	97.6032	93.7571		116.433	101.01	106.106	55.4208	93.7896	88.0564
	107.848	110.114	94.0174	58.5199	102.172	92.6588		101.854	101.431	102.847	54.0175	95.8932	90.8463
	Average
	106.294	101.931	93.6992	61.5837	98.3481	91.4922		102.896	99.1816	99.0335	54.6652	92.2257	85.7305

### Sheet: Parent Normalization
	Probe 92 (exon 3-4 junction)							Probe 99 (exon 9-10 junction)
Sample	Family3-Child	Family3-Dad	Family3-Mom	Family4-Child	Family4-Dad	Family4-Mom		Family3-Child	Family3-Dad	Family3-Mom	Family4-Child	Family4-Dad	Family4-Mom
Tech Rep1	27.79	27.875	27.93	28.525	27.874	27.985		28.171	28.163	28.128	28.967	28.214	28.375
Tech Rep2	27.864	27.918	27.978	28.534	27.916	28.023		28.161	28.144	28.236	28.94	28.351	28.446
Tech Rep3	27.788	27.888	27.986	28.518	27.91	28.037		28.054	28.094	28.155	28.98	28.255	28.289
Tech Rep4	27.759	27.867	27.969	28.602	27.926	28.007		28.042	28.117	28.111	29.012	28.147	28.32
Tech Rep5	27.738	27.789	27.967	28.604	27.906	27.964		27.883	28.088	28.017	28.954	28.195	28.286
Tech Rep6	27.762	27.732	27.96	28.644	27.84	27.981		28.076	28.082	28.062	28.991	28.163	28.241
		median all Family3 samples (Probe 92)	27.871		median of all 12 parent samples:	27.945			median all Family3 samples (Probe 99)	28.1025		median of all 12 parent samples:	28.2705
	x- family3 sample median
	Family3-Child-Probe92	Family3-Dad-Probe92	Family3-Mom-Probe92	Family4-Child-Probe92	Family4-Dad-Probe92	Family4-Mom-Probe92		Family3-Child-Probe99	Family3-Dad-Probe99	Family3-Mom-Probe99	Family4-Child-Probe99	Family4-Dad-Probe99	Family4-Mom-Probe99
	-0.155	-0.07	-0.015	0.58	-0.071	0.04		-0.0995	-0.1075	-0.1425	0.6965	-0.0565	0.1045
	-0.081	-0.027	0.033	0.589	-0.029	0.078		-0.1095	-0.1265	-0.0345	0.6695	0.0805	0.1755
	-0.157	-0.057	0.041	0.573	-0.035	0.092		-0.2165	-0.1765	-0.1155	0.7095	-0.0155	0.0185
	-0.186	-0.078	0.024	0.657	-0.019	0.062		-0.2285	-0.1535	-0.1595	0.7415	-0.1235	0.0495
	-0.207	-0.156	0.022	0.659	-0.039	0.019		-0.3875	-0.1825	-0.2535	0.6835	-0.0755	0.0155
	-0.183	-0.213	0.015	0.699	-0.105	0.036		-0.1945	-0.1885	-0.2085	0.7205	-0.1075	-0.0295
	2^(x-family3 sample median)
	0.898132	0.952638	0.989657	1.49485	0.951978	1.02811		0.933356	0.928195	0.905948	1.62057	0.961594	1.07512
	0.945402	0.981459	1.02314	1.5042	0.980099	1.05555		0.926909	0.916051	0.97637	1.59052	1.05738	1.12936
	0.896888	0.961261	1.02883	1.48761	0.976032	1.06585		0.860651	0.884847	0.923062	1.63524	0.989314	1.01291
	0.87904	0.94737	1.01677	1.5768	0.986917	1.04391		0.853522	0.899067	0.895335	1.67191	0.917958	1.03491
	0.866337	0.89751	1.01537	1.57899	0.973329	1.01326		0.764453	0.881175	0.838859	1.60603	0.949013	1.0108
	0.880869	0.862741	1.01045	1.62338	0.929805	1.02527		0.873876	0.877518	0.865437	1.64775	0.928195	0.97976
	100/2^(family3 sample median)
	111.342	104.972	101.045	66.8964	105.044	97.2655		107.14	107.736	110.382	61.7067	103.994	93.0127
	105.775	101.889	97.7386	66.4804	102.03	94.737		107.885	109.164	102.42	62.8725	94.573	88.5461
	111.497	104.03	97.1981	67.2217	102.456	93.8221		116.191	113.014	108.335	61.1532	101.08	98.7259
	113.761	105.555	98.3502	63.4196	101.326	95.7935		117.162	111.226	111.69	59.8117	108.937	96.6271
	115.429	111.419	98.4866	63.3317	102.74	98.6917		130.812	113.485	119.21	62.2653	105.373	98.9314
	113.524	115.91	98.9657	61.5999	107.549	97.5355		114.433	113.958	115.549	60.6887	107.736	102.066
	Average
	111.888	107.296	98.6307	64.8249	103.524	96.3076		115.604	111.431	111.264	61.4164	103.616	96.3182
